# Aging at scale: Younger dogs and larger breeds from the Dog Aging Project show accelerated epigenetic aging

**DOI:** 10.1101/2024.10.03.616519

**Authors:** Brianah M. McCoy, Blaise L. Mariner, Claire F. Cheng, Elizabeth Slikas, Christine Adjangba, Ashlee Greenier, Layla Brassington, Abbey Marye, Benjamin R. Harrison, Maria Partida-Aguilar, Tal Bamberger, Yadid Algavi, Efrat Muller, Adam Harris, Emily Rout, The Dog Aging Project Consortium, Anne Avery, Elhanan Borenstein, Daniel Promislow, Noah Snyder-Mackler

## Abstract

Dogs exhibit striking within-species variability in lifespan, with smaller breeds often living more than twice as long as larger breeds. This longevity discrepancy also extends to health and aging–larger dogs show higher rates of age-related diseases. Despite this well-established phenomenon, we still know little about the biomarkers and molecular mechanisms that might underlie breed differences in aging and survival. To address this gap, we generated an epigenetic clock using DNA methylation from over 3 million CpG sites in a deeply phenotyped cohort of 864 companion dogs from the Dog Aging Project, including some dogs sampled annually for 2-3 years. We found that the largest breed size tends to have epigenomes that are, on average, 0.37 years older per chronological year compared to the smallest breed size. We also found that higher residual epigenetic age was significantly associated with increased mortality risk, with dogs experiencing a 34% higher risk of death for each year increase in residual epigenetic age. These findings not only broaden our understanding of how aging manifests within a diverse species but also highlight the significant role that demographic factors play in modulating the biological mechanisms underlying aging. Additionally, they highlight the utility of DNA methylation as both a biomarker for healthspan-extending interventions, a mortality predictor, and a mechanism for understanding inter-individual variation in aging in dogs.
