## Supplemental Tables for "Aging at scale: Younger dogs and larger breeds from the Dog Aging Project show accelerated epigenetic aging"

### Sheet: SI Table 1 Cohort demographics
Dog demographics in precision cohort
		n	% of cohort
Individuals (Total)		780
Lifestage Class
	Puppy	83	10.6003
	Young adult	329	42.0179
	Mature adult	344	43.9336
	Senior	24	3.06513
Sex	Male	403	51.4687
	Female	377	48.1481
Sex, Sex Status
	Male, intact	80	10.2171
	Female, intact	54	6.89655
	Male, neutered	323	41.2516
	Female, spayed	323	41.2516
Breed Status
	Mixed breed	365	46.6156
	Pure breed	415	53.0013
Breed Size Class
	Toy/Small	183	23.3716
	Medium	168	21.4559
	Standard	178	22.7331
	Large	187	23.8825
	Giant	64	8.17369

### Sheet: SI Table 2 Pure breeds in preci
Breed	Number
Afghan Hound	1
Airedale Terrier	1
Akbash	1
Akita	1
American Eskimo Dog	2
American Pitbull Terrier	3
American Staffordshire Terrier	2
Australian Cattle Dog	4
Australian Shepherd	10
Basenji	1
Basset Hound	1
Bavarian Mountain Scent Hound	1
Beagle	2
Belgian Malinois	3
Belgian Sheepdog	1
Belgian Tervuren	2
Bernese Mountain Dog	2
Bichon Frise	2
Black Russian Terrier	2
Black and Tan Coonhound	1
Bluetick Coonhound	1
Boerboel	1
Border Collie	11
Boston Terrier	3
Bouvier des Flandres	2
Boxer	3
Brittany	2
Brussels Griffon	2
Bull Terrier	2
Bulldog	4
Bullmastiff	1
Cairn Terrier	2
Carolina Dog	1
Catahoula Leopard Dog	1
Cavalier King Charles Spaniel	7
Chesapeake Bay Retriever	1
Chihuahua	4
Chinese Crested	1
Cocker Spaniel	5
Collie	1
Dachshund	5
Dalmatian	1
Doberman Pinscher	4
Dutch Shepherd	1
English Cocker Spaniel	1
English Setter	3
English Shepherd	1
English Springer Spaniel	3
Flat-Coated Retriever	2
French Bulldog	9
German Shepherd Dog	13
German Shorthaired Pointer	4
German Wirehaired Pointer	1
Golden Retriever	39
Gordon Setter	1
Great Dane	8
Great Pyrenees	6
Greater Swiss Mountain Dog	1
Greyhound	3
Havanese	1
Icelandic Sheepdog	1
Irish Setter	1
Irish Terrier	2
Irish Water Spaniel	1
Irish Wolfhound	1
Jack Russell Terrier	4
Keeshond	1
Kerry Blue Terrier	1
Komondor	1
Kromfohrlander	1
Labrador Retriever	35
Leonberger	2
Mastiff	1
Miki	1
Miniature American Shepherd	3
Miniature Bull Terrier	1
Miniature Schnauzer	4
Newfoundland	7
Norfolk Terrier	4
Norwegian Elkhound	1
Old English Sheepdog	1
Papillon	2
Pembroke Welsh Corgi	7
Perro de Presa Canario	1
Persian Shepherd	1
Pomeranian	3
Poodle	17
Poodle (Toy)	2
Portuguese Podengo Pequeno	1
Portuguese Water Dog	2
Pug	5
Redbone Coonhound	1
Rhodesian Ridgeback	6
Rottweiler	1
Russell Terrier	1
Samoyed	1
Scottish Deerhound	1
Scottish Terrier	2
Shetland Sheepdog	7
Shiba Inu	1
Shih Tzu	4
Siberian Husky	3
Smooth Fox Terrier	2
Soft Coated Wheaten Terrier	1
Spinone Italiano	2
Tibetan Spaniel	1
Tibetan Terrier	1
Toy Fox Terrier	2
Vizsla	2
Weimaraner	1
Welsh Springer Spaniel	1
Welsh Terrier	3
West Highland White Terrier	5
Whippet	4
Wire Fox Terrier	2
Yorkshire Terrier	2

### Sheet: SI Table 3 Epigenetic age
Model: Epigenetic age ~ age + breed status + predicted height + sex status + sex
	predictor	effect size	se(effect size)	p-value
Demographics (all)	Age	0.76664	0.0137	< 2e-16	***
	Breed status (Pure)	-0.17593	0.08966	0.05015
n=776	Predicted height	0.08971	0.07737	0.24664
	Sex status (Intact)	-0.36392	0.12708	0.00431	***
	Sex (Male)	0.06284	0.08449	0.45729
Model: Epigenetic age ~ age + breed status + predicted height + sex status + sex
	predictor	effect size	se(effect size)	p-value
Demographics (Under 10)	Age	0.88437	0.01982	< 2e-16	***
n = 687	Breed status (Pure)	-0.14436	0.08971	0.108101
	Predicted height	0.04899	0.0775	0.527576
	Sex status (Intact)	-0.2074	0.12406	0.095102
	Sex (Male)	0.03549	0.08395	0.67263
Model: Epigenetic age ~ sex status group + age + predicted height
n = 776	predictor	effect size	se(effect size)	p-value
Reference: Female.Fixed	Age	0.764147	0.012668	< 2e-16	*
	Predicted height	0.023932	0.03962	0.546003
	Male.Fixed	-0.004833	0.086488	0.955456
	Female.Intact	-0.641925	0.168783	0.000154	***
	Male.Intact	-0.377889	0.141794	0.007859
Model: Epigenetic age ~ sex status group + age + predicted height
n = 650	predictor	effect size	se(effect size)	p-value
Reference: Female.Fixed	Age	0.8925	0.02251	< 2e-16	***
Age-matched	Predicted height	0.02399	0.07853	0.760153
	Male.Fixed	-0.05456	0.0945	0.56395
	Female.Intact	-0.40558	0.1772	0.022461	***
	Male.Intact	-0.16217	0.15287	0.289214

### Sheet: SI Table 4 Relative age
Model: Predicted relative age ~ relative age + breed status + predicted height + sex status + sex
	predictor	effect size	se(effect size)	p-value
Demographics (all)	Relative age	0.717968	0.014322	< 2e-16	***
n = 776	Breed status (Pure)	-0.022822	0.006825	0.000871	***
	Predicted height	-0.008411	0.005864	0.151893
	Sex status (Intact)	-0.021271	0.009718	0.028955	*
	Sex (Male)	0.00197	0.006424	0.759236
Model: Predicted relative age ~ relative age + breed status + predicted height + sex status + sex
Demographics (Under 10)	predictor	effect size	se(effect size)	p-value
n=687	Relative age	0.807415	0.0204113	< 2e-16	***
	Breed status (Pure)	-0.0216296	0.006984	0.00205	**
	Predicted height	-0.008211	0.0060231	0.17331
	Sex status (Intact)	-0.0125864	0.0096725	0.19367
	Sex (Male)	0.0008981	0.006511	0.89034

### Sheet: SI Table 5 Slopes longitudinal
Mixed Effects Model: change in epigenetic age - change in actual age ~ Sex + Age + Breed_Status + predicted_height + (1 | dog_id)
Fixed effects	predictor	effect size	se(effect size)	p-value
n = 511	Age	-0.043	0.018	0.017	*
	Predicted height (Scaled)	0.023	0.091	0.8
	Breed status (Pure)	-0.075	-0.075	0.455
	Sex (Male)	-0.041	-0.042	0.663
	Fixed	-0.035	0.136	0.8
Random effects	groups	variance	std. dev
n = 437	Dog ID	0	0
	Residuals	1.11	1.054

### Sheet: SI Table 6 Breed Lifespans
Breed	Count	Min	Max	Avg	Source
Afghan Hound	46	12	18	15	Akc
Airedale Terrier	215	11	14	12.5	Akc
Akita	114	10	14	12	Akc
Alaskan Malamute	334	10	14	12	Akc
American Pitbull Terrier	2749	8	15	11.5	Ukc
Australian Cattle Dog	1466	12	16	14	Akc
Australian Shepherd	1493	12	15	13.5	Akc
Basenji	42	13	14	13.5	Akc
Basset Hound	411	12	13	12.5	Akc
Beagle	1618	10	15	12.5	Akc
Bearded Collie	194	12	14	13	Akc
Belgian Malinois	618	14	16	15	Akc
Belgian Sheepdog	498	12	14	13	Akc
Belgian Tervuren	52	12	14	13	Akc
Berger Picard	215	12	13	12.5	Akc
Bernese Mountain Dog	172	7	10	8.5	Akc
Bichon Frise	224	14	15	14.5	Akc
Bloodhound	362	10	12	11	Akc
Border Collie	1943	12	15	13.5	Akc
Border Terrier	136	12	15	13.5	Akc
Borzoi	54	9	14	11.5	Akc
Boston Terrier	960	11	13	12	Akc
Bouvier des Flandres	359	10	12	11	Akc
Boxer	1549	10	12	11	Akc
Brittany	426	12	14	13	Akc
Bull Terrier	346	12	13	12.5	Akc
Bulldog	864	8	10	9	Akc
Bullmastiff	356	7	9	8	Akc
Cairn Terrier	76	13	15	14	Akc
Cavalier King Charles Spaniel	339	12	15	13.5	Akc
Chesapeake Bay Retriever	372	10	13	11.5	Akc
Chihuahua	1716	14	16	15	Akc
Chinese Crested	181	13	18	15.5	Akc
Chinese Shar-Pei	112	8	12	10	Akc
Chinook	186	12	15	13.5	Akc
Chow Chow	1493	8	12	10	Akc
Cocker Spaniel	1528	10	14	12	Akc
Collie	1221	12	14	13	Akc
Dachshund	1945	12	16	14	Akc
Dalmatian	447	11	13	12	Akc
Doberman Pinscher	679	10	12	11	Akc
English Cocker Spaniel	379	12	14	13	Akc
English Setter	377	12	12	12	Akc
English Shepherd	293	12	15	13.5	Ukc
English Springer Spaniel	391	12	14	13	Akc
Entlebucher Mountain Dog	55	11	13	12	Akc
Finish Spitz	33	13	15	14	Akc
French Bulldog	511	10	12	11	Akc
German Shepherd Dog	2075	12	14	13	Akc
German Shorthaired Pointer	934	10	12	11	Akc
Golden Retriever	2183	10	12	11	Ukc
Gordon Setter	205	12	13	12.5	Akc
Great Dane	582	7	10	8.5	Akc
Great Pyrenees	429	10	12	11	Akc
Greater Swiss Mountain Dog	85	8	11	9.5	Akc
Greyhound	540	10	13	11.5	Akc
Havanese	219	14	16	15	Akc
Irish Setter	363	12	15	13.5	Akc
Irish Wolfhound	124	6	8	7	Akc
Italian Greyhound	298	14	15	14.5	Akc
Jack Russell Terrier	1400	13	16	14.5	Uk
Labrador Retriever	2637	11	13	12	Akc
Lagotto Romagnolo	1147	15	17	16	Akc
Leonberger	697	7	7	7	Akc
Lhasa Apso	42	12	15	13.5	Akc
Maltese	439	12	15	13.5	Akc
Mastiff	209	6	10	8	Akc
Miniature Pinscher	377	12	16	14	Akc
Miniature Schnauzer	554	12	15	13.5	Akc
Newfoundland	313	9	10	9.5	Akc
Norfolk Terrier	27	12	16	14	Akc
Norwegian Elkhound	166	12	15	13.5	Akc
Norwich Terrier	225	12	15	13.5	Akc
Nova Scotia Duck Tolling Retriever	258	12	14	13	Akc
Old English Sheepdog	492	10	12	11	Akc
Papillon	207	14	16	15	Akc
Pekingese	373	12	14	13	Akc
Pembroke Welsh Corgi	425	12	13	12.5	Akc
Pomeranian	845	12	16	14	Akc
Poodle	974	10	18	14	Akc
Poodle (Toy)	1889	10	18	14	Akc
Portuguese Water Dog	974	11	13	12	Akc
Pug	562	13	15	14	Akc
Rhodesian Ridgeback	268	10	12	11	Akc
Rottweiler	1239	9	10	9.5	Akc
Saluki	67	10	17	13.5	Akc
Samoyed	322	12	14	13	Akc
Schipperke	111	12	16	14	Akc
Scottish Terrier	103	12	12	12	Akc
Shetland Sheepdog	893	12	14	13	Akc
Shiba Inu	117	13	16	14.5	Akc
Shih Tzu	747	10	18	14	Akc
Siberian Husky	983	12	14	13	Akc
Sloughi	191	10	15	12.5	Akc
Soft Coated Wheaten Terrier	204	12	14	13	Akc
St. Bernard	272	8	10	9	Ukc
Staffordshire Bull Terrier	542	12	14	13	Akc
Standard Schnauzer	628	13	16	14.5	Akc
Tibetan Mastiff	108	10	12	11	Akc
Tibetan Spaniel	9	12	15	13.5	Akc
Tibetan Terrier	148	15	16	15.5	Akc
Village Dog	748	12	15	13.5	not recognized
Vizsla	415	12	14	13	Akc
Weimaraner	188	10	13	11.5	Akc
West Highland White Terrier	186	13	15	14	Akc
Whippet	142	12	15	13.5	Akc
Wire Fox Terrier	112	12	15	13.5	Akc
Wirehaired Pointing Griffon	83	12	15	13.5	Akc
Wolf-hybrid	15	12	14	13	not recognized
Yorkshire Terrier	1710	11	15	13	Akc

### Sheet: SI Table X Heterozygosity
Model: Egigenetic age ~ age + breed status + predicted height + sex status + sex + heterozygosity
Demographics (all)	predictor	effect size	se(effect size)	p-value
	Age	0.75562	0.10658	< 2e-16
	Weight (Scaled)	0.05833	0.04196	0.165
	Sex status (Intact)	-0.47077	0.04188	0.000222
	Sex (Male)	0.0184	0.08328	0.837693
	Heterozygosity	2.43511	2.66538	0.361

### Sheet: SI Table 9 Clock stats
	R2	Correlation (age)	MAE	Features
Epigenetic age	0.84	0.92	0.95	368
Relative age	0.81	0.9	0.09
AverageTimeToDeath	0.76	0.87	1.38	610
		R2	Correlation (age)	MAE	Esitmate
Breed size
	Small
	Medium
	Standard
	Large
	Giant
Breed status	Mixed		0.9	1.12	0.73
	Pure		0.88	1.02	0.69
Sex	Female	0.83	0.91		0.77
	Male	0.82	0.91		0.65
